# A pan-genome approach to decipher variants in the highly complex tandem repeat of *LPA*

**DOI:** 10.1101/2022.06.08.495395

**Authors:** Chen-Shan Chin, Sairam Behera, Ginger A. Metcalf, Richard A. Gibbs, Eric Boerwinkle, Fritz J. Sedlazeck

## Abstract

Lp(a) is an important factor in Coronary Heart disease risk, and its expression is correlated with the length of the *LPA* gene. The KIV-2 region of *LPA* consists of variable tandem repeats whose number is highly variable across individuals. Little is known about the inner diversity of the KIV-2 repeats themselves. Here we utilize a pan-genome graph approach across 47 haplotype resolved assemblies to identify unexpected variation across KIV-2.
