## Supplement Table 1 for "A pan-genome approach to decipher variants in the highly complex tandem repeat of *LPA*"

### Sheet: Table S1
Genome	haplotyep	sequence accession and range
chm13		chr6:161762988-162032102
grch38		chr6:160511303-160684379
HG002	2	JAHKSD010000016.1:100797667-101016510
HG002	1	JAHKSE010000046.1:10084737-10358433
HG00438	2	JAHBCA010000010.1:10035369-10264480
HG00438	1	JAHBCB010000037.1:1342355-1604898
HG005	2	JAHEPN010000087.1:10073133-10346598
HG005	1	JAHEPO010000010.1:20031414-20294681
HG00621	1	JAHBCD010000083.1:10082465-10378385
HG00621	2	JAHBCC010000082.1:10073544-10335976
HG00673	1	JAHBBZ010000041.1:1333342-1606917
HG00673	2	JAHBBY010000068.1:11810903-12018917
HG00733	1	JAHEPQ010000017.1:100678150-100924747
HG00733	2	JAHEPP010000014.1:5608572-5876704
HG00735	1	JAHBCH010000011.1:100712080-100958676
HG00735	2	JAHBCG010000023.1:100669769-100944396
HG00741	2	JAHALX010000016.1:5369290-5620537
HG00741	1	JAHALY010000005.1:10076659-10305717
HG01071	2	JAHBCE010000006.1:10066482-10345465
HG01071	1	JAHBCF010000014.1:10037225-10310662
HG01106	2	JAHAMB010000082.1:11822007-12024181
HG01106	1	JAHAMC010000020.1:5362551-5624902
HG01109	2	JAHEOZ010000032.1:18254029-18467461
HG01109	1	JAHEPA010000020.1:1329062-1596919
HG01123	1	JAGYYZ010000005.1:100670668-100873139
HG01123	2	JAGYYY010000009.1:10074782-10359569
HG01175	2	JAHALZ010000084.1:11817960-12031391
HG01175	1	JAHAMA010000066.1:1340992-1603374
HG01243	1	JAHEOY010000082.1:1331304-1593720
HG01258	2	JAGYYU010000053.1:2741306-3021441
HG01258	1	JAGYYV010000008.1:10070891-10283266
HG01358	1	JAGYZB010000046.1:10083293-10268062
HG01361	1	JAGYYX010000010.1:57388083-57640216
HG01361	2	JAGYYW010000002.1:10083720-10285154
HG01891	2	JAGYVN010000001.1:10061804-10313101
HG01891	1	JAGYVO010000001.1:100935175-101198442
HG01928	1	JAGYVQ010000006.1:10054458-10350406
HG01928	2	JAGYVP010000027.1:101324611-101543437
HG01952	2	JAHAMD010000061.1:18087860-18356880
HG01952	1	JAHAME010000101.1:2756763-3025530
HG01978	2	JAGYVR010000052.1:11817385-12047292
HG01978	1	JAGYVS010000033.1:10075434-10338076
HG02055	1	JAHEPK010000095.1:1340242-1552687
HG02055	2	JAHEPJ010000107.1:4853343-5077818
HG02080	1	JAHEOW010000141.1:1337292-1610935
HG02080	2	JAHEOV010000179.1:1328641-1607636
HG02109	2	JAHEPF010000140.1:2741613-2971556
HG02145	2	JAHKSF010000156.1:4845502-5074877
HG02145	1	JAHKSG010000110.1:1331096-1615723
HG02148	2	JAHAMF010000022.1:4824035-5098632
HG02148	1	JAHAMG010000104.1:5345031-5574073
HG02257	1	JAGYVI010000055.1:2745441-2997598
HG02257	2	JAGYVH010000067.1:10085461-10281139
HG02486	2	JAGYVL010000046.1:10050304-10290430
HG02486	1	JAGYVM010000002.1:10066683-10290258
HG02559	2	JAGYVJ010000025.1:10060428-10306021
HG02559	1	JAGYVK010000015.1:10082964-10306582
HG02572	1	JAHAOW010000061.1:461289-712434
HG02572	2	JAHAOV010000005.1:2746721-2998820
HG02622	2	JAHAON010000002.1:100713569-100965164
HG02622	1	JAHAOO010000045.1:5604232-5827781
HG02630	1	JAHAOQ010000144.1:4860007-5162380
HG02630	2	JAHAOP010000186.1:4847397-5110692
HG02717	1	JAHAOS010000114.1:5625788-5843862
HG02717	2	JAHAOR010000007.1:5359216-5604861
HG02723	2	JAHEOT010000068.1:1334188-1579838
HG02723	1	JAHEOU010000194.1:1193512-1433609
HG02818	2	JAHEOR010000142.1:4854693-5134593
HG02818	1	JAHEOS010000108.1:11823095-12052481
HG02886	2	JAHAOT010000101.1:2750108-2996783
HG02886	1	JAHAOU010000193.1:2747155-2982233
HG03098	1	JAHEPM010000092.1:10067140-10307323
HG03098	2	JAHEPL010000025.1:100661862-100947413
HG03453	2	JAGYVV010000137.1:4862157-5081155
HG03453	1	JAGYVW010000138.1:4849675-5118567
HG03486	1	JAHEOQ010000122.1:1338873-1562504
HG03486	2	JAHEOP010000160.1:1325937-1554928
HG03492	2	JAHEPH010000081.1:4860987-5085429
HG03492	1	JAHEPI010000106.1:1317689-1557845
HG03516	1	JAGYYT010000038.1:10052520-10320482
HG03540	2	JAGYVX010000143.1:4851045-5091488
HG03540	1	JAGYVY010000131.1:4857643-5114723
HG03579	1	JAGYVU010000068.1:11819745-12071896
HG03579	2	JAGYVT010000003.1:1330579-1604085
NA18906	1	JAHEOO010000001.1:100717423-100953008
NA18906	2	JAHEON010000044.1:1330197-1564860
NA19240	1	JAHEOM010000147.1:3955894-4165775
NA19240	2	JAHEOL010000110.1:10066797-10306926
NA20129	2	JAHEPD010000108.1:11830985-12094222
NA20129	1	JAHEPE010000028.1:1334502-1591254
NA21309	2	JAHEPB010000067.1:4839084-5013548
